# Mucoricin is a Ricin-Like Toxin that is Critical for the Pathogenesis of Mucormycosis

**DOI:** 10.1101/2021.01.13.426274

**Authors:** Sameh S. M. Soliman, Clara Baldin, Yiyou Gu, Shakti Singh, Teclegiorgis Gebremariam, Marc Swidergall, Abdullah Alqarihi, Eman G. Youssef, Sondus Alkhazraji, Antonis Pikoulas, Christina Perske, Vivek Venkataramani, Abigail Rich, Vincent M. Bruno, Julie Dunning Hotopp, Nicolas J. Mantis, John E. Edwards, Scott G. Filler, Georgios Chamilos, Ellen S. Vitetta, Ashraf S. Ibrahim

**Affiliations:** Division of Infectious Diseases, The Lundquist Institute for Biomedical Innovation at Harbor-University of California at Los Angeles (UCLA) Medical Center, Torrance, CA, U.S.A.; College of Pharmacy and Research Institute for Medical and Health Sciences, University of Sharjah, P.O. Box 27272, Sharjah, United Arab Emirates; Department of Biological Chemistry, Medical University of Innsbruck, Innsbruck, Austria; David Geffen School of Medicine at UCLA, Los Angeles, Ca, U.S.A; Department of Biotechnology and Life Sciences, Faculty of Postgraduate Studies for Advanced Sciences, Beni-Suef University, Beni-Suef, Egypt; Department of Medicine, University of Crete, Foundation for Research and Technology, 71300 Heraklion, Crete, Greece; Department of Pathology, University Medicine Göttingen, Göttingen, Germany; Department of Hematology and Medical Oncology, University Medicine Göttingen, Göttingen, Germany; Departments of Immunology and Microbiology, UT Southwestern Medical Center, Dallas, Tx, U.S.A; Department of Microbiology and Immunology, University of Maryland School of Medicine, Baltimore, MD, U.S.A; New York State Department of Health, Wadsworth Center, Albany, NY, U.S.A.

**Keywords:** Mucormycosis, Toxins, Ricin, *Rhizopus*, Virulence, Pathogenesis, Mucoricin

## Abstract

Fungi of the order Mucorales cause mucormycosis, a lethal infection with an incompletely understood pathogenesis. We now demonstrate that Mucorales fungi produce a toxin that plays a central role in virulence. Polyclonal antibodies against this toxin inhibit its ability to damage human cells *in vitro,* and prevent hypovolemic shock, organ necrosis, and death in mice with mucormycosis. RNAi inhibition of the toxin in *Rhizopus delemar,* compromises the ability of the fungus to damage host cells and attenuates virulence in mice. This 17 kDa toxin has structural and functional features of the plant toxin, ricin, including the ability to inhibit protein synthesis by its N-glycosylase activity, the existence of a motif that mediates vascular leak, and a lectin sequence. Antibodies against the toxin inhibit *R. delemar-* or toxin-mediated vascular permeability *in vitro* and cross-react with ricin. A monoclonal anti-ricin B chain antibody binds to the toxin and also inhibits its ability to cause vascular permeability. Therefore, we propose the name “mucoricin” for this toxin. Not only is mucoricin important in the pathogenesis of mucormycosis but our data suggest that a ricin-like toxin is produced by organisms beyond the plant and bacterial kingdoms. Importantly, mucoricin should be a promising therapeutic target.

---

Mucormycosis is a lethal fungal infection that usually afflicts immunocompromised hosts such as diabetics in ketoacidosis (DKA), neutropenic patients, patients undergoing hematopoietic cell or solid organ transplant, or patients receiving high-dose corticosteroids^1–6^. Immunocompetent patients with severe trauma are also at risk of contracting mucormycosis by direct inoculation of open wounds^7,8^. The overall mortality rate of mucormycosis is >40% and it approaches 100% in patients with disseminated disease, persistent neutropenia, or brain infection^1–6^. The two most common forms of the disease are rhino-orbital/cerebral and pulmonary mucormycosis. In both forms of the disease, infection is initiated by the inhalation of spores that germinate in the host to form hyphae, which are capable of invading host tissues while avoiding phagocytic killing^6,9^.

A characteristic feature of mucormycosis is the propensity of Mucorales to invade blood vessels, resulting in thrombosis and subsequent tissue necrosis^6^. The massive tissue necrosis associated with mucormycosis compromises the delivery of antifungal drugs to infected foci, thereby necessitating radical surgical intervention to improve the outcome of therapy. We have previously determined that Mucorales fungi invade human umbilical vein endothelial cells (HUVECs) by expressing the fungal invasin, CotH3, which interacts with the 78kDa host receptor, <u>g</u>lucose <u>r</u>egulated <u>p</u>rotein (GRP78). The interaction between CotH3 and GRP78 induces the endothelial cells to endocytose the fungi^10–12^. However, the mechanisms by which Mucorales damage host cells and cause necrosis are unknown.

While studying the capacity of *Rhizopus delemar,* the most common cause of mucormycosis, to damage HUVECs, we observed that killed hyphae of this organism and other Mucorales caused considerable damage to host cells^13^. This experimental finding and the clinical observation of the extensive tissue necrosis observed in patients with mucormycosis led us to speculate that a fungal-derived toxin may be involved in the pathogenesis of this disease.

Here, we identify and characterize a hyphal-associated and secreted/shed toxin produced by Mucorales. This toxin damages host cells *in vitro* by inhibiting protein synthesis. The toxin is required for the pathogenesis of mucormycosis in mice, where it induces inflammation, hemorrhage and tissue damage resulting in apoptosis and necrosis. Suppression of toxin production in *R. delemar* by RNAi attenuates virulence in DKA mice, and polyclonal anti-toxin antibodies (IgG anti-toxin) protect mice from mucormycosis by reducing tissue inflammation and damage. Thus, the toxin is a key virulence factor of Mucorales fungi and a promising therapeutic target. Because this toxin shares structural and functional features with ricin produced by the castor bean plant, *Ricinus communis*^14^, we named it “mucoricin”.
