## Supplementary Table 1 for "Mucoricin is a Ricin-Like Toxin that is Critical for the Pathogenesis of Mucormycosis"

### Sheet: Sheet1
Supplementary Table 1: Results of blast search of a ricin-like toxin gene from R. delemar 99-880.
	Max	Total	Query	E	Per.
Description	Score	Score	cover	Value	Ident	Accession
hypothetical protein RO3G_06568 [Rhizopus delemar RA 99-880]	301	301	1	3e-103	100	EIE81863.1
hypothetical protein CU098_008195 [Rhizopus stolonifer]	250	250	0.95	4e-83	87.86	RCH82711.1
ricin B-like lectin [Rhizopus microsporus]	235	235	0.99	4e-77	77.4	ORE22231.1
hypothetical protein CU097_014592 [Rhizopus azygosporus]	234	234	0.99	8e-77	77.4	RCH99040.1
ricin B-like lectin [Rhizopus microsporus ATCC 52813]	234	234	0.99	1e-76	77.4	XP_023462404.1
hypothetical protein A0J61_02305 [Choanephora cucurbitarum]	232	232	0.95	3e-76	82.14	OBZ89643.1
hypothetical protein RMATCC62417_04130 [Rhizopus microsporus]	233	233	0.99	4e-76	76.71	CEG67744.1
hypothetical protein HMPREF1544_09339 [Mucor circinelloides f....	232	232	0.96	6e-76	78.87	EPB83885.1
carbohydrate-binding module family 13 protein [Phycomyces...	227	227	0.95	4e-74	78.72	XP_018295414.1
hypothetical protein CU098_000839 [Rhizopus stolonifer]	224	224	0.9	3e-73	82.71	RCH83164.1
carbohydrate-binding module family 13 protein [Mucor lusitanicus]	216	216	0.96	8e-70	73.24	KAF1807713.1
hypothetical protein MAM1_0129d06072 [Mucor ambiguus]	214	214	0.96	8e-69	73.24	GAN06585.1
hypothetical protein [Parasitella parasitica]	211	211	0.91	2e-65	75.37	CEP13132.1
hypothetical protein RMATCC62417_01384 [Rhizopus microsporus]	162	162	0.92	3e-48	53.28	CEG64405.1
ricin B-like lectin [Rhizopus microsporus]	161	161	0.92	6e-48	53.28	ORE18851.1
hypothetical protein RMCBS344292_13428 [Rhizopus microsporus]	161	161	0.92	8e-48	53.28	CEI99338.1
hypothetical protein RMATCC62417_13512 [Rhizopus microsporus]	159	159	0.92	2e-47	52.55	CEG78987.1
hypothetical protein RO3G_11215 [Rhizopus delemar RA 99-880]	158	158	0.92	1e-46	54.01	EIE86504.1
ricin B-like lectin [Rhizopus microsporus ATCC 52813]	154	154	0.92	3e-45	51.09	XP_023462915.1
hypothetical protein CU098_013581 [Rhizopus stolonifer]	152	152	0.92	2e-44	49.64	RCI05889.1
carbohydrate-binding module family 13 protein [Phycomyces...	149	149	0.92	4e-43	54.74	XP_018290832.1
Pyridoxal 5'-phosphate synthase subunit snz1 [Rhizopus...	157	157	0.92	8e-43	52.55	RCH87647.1
hypothetical protein HMPREF1544_10991 [Mucor circinelloides f....	146	146	0.91	6e-42	55.07	EPB82270.1
hypothetical protein MAM1_0011c01155 [Mucor ambiguus]	146	146	0.91	7e-42	55.07	GAN01720.1
carbohydrate-binding module family 13 protein [Mucor lusitanicus]	145	145	0.91	1e-41	54.35	KAF1802574.1
hypothetical protein [Parasitella parasitica]	138	138	0.91	6e-39	50.72	CEP15518.1
hypothetical protein A0J61_07575 [Choanephora cucurbitarum]	136	136	0.92	4e-38	48.92	OBZ84376.1
ricin B lectin domain-containing protein [Endogone sp....	134	134	0.91	2e-37	49.25	RUS14907.1
hypothetical protein HMPREF1544_08616 [Mucor circinelloides f....	137	137	0.95	9e-37	48.94	EPB84599.1
carbohydrate-binding module family 13 protein [Mucor lusitanicus]	135	135	0.95	5e-36	48.23	KAF1806433.1
hypothetical protein RMATCC62417_15590 [Rhizopus microsporus]	136	136	0.96	6e-36	45.45	CEG81377.1
hypothetical protein LRAMOSA01149 [Lichtheimia ramosa]	130	130	0.94	7e-36	46.04	CDS03748.1
hypothetical protein CU097_004778 [Rhizopus azygosporus]	135	135	0.96	1e-35	45.45	RCH85484.1
hypothetical protein RMATCC62417_03752 [Rhizopus microsporus]	135	135	0.96	1e-35	45.45	CEG67302.1
hypothetical protein [Parasitella parasitica]	131	131	0.93	1e-35	49.64	CEP16308.1
hypothetical protein RO3G_13194 [Lichtheimia corymbifera...	134	134	0.97	3e-35	47.55	CDH57241.1
hypothetical protein LRAMOSA04311 [Lichtheimia ramosa]	134	134	0.97	5e-35	47.55	CDS12116.1
ricin B-like lectin [Rhizopus microsporus ATCC 52813]	129	129	0.99	8e-35	44.9	XP_023461531.1
hypothetical protein RMATCC62417_11260 [Rhizopus microsporus]	129	129	0.98	9e-35	45.21	CEG76355.1
hypothetical protein CU097_015007 [Rhizopus azygosporus]	129	129	0.98	9e-35	45.21	RCH98975.1
ricin B-like lectin [Rhizopus microsporus]	128	128	0.98	2e-34	45.21	ORE12923.1
hypothetical protein BZG36_03448 [Bifiguratus adelaidae]	130	130	0.94	3e-34	47.48	OZJ03232.1
ricin B-like lectin [Rhizopus microsporus ATCC 52813]	126	126	0.92	4e-34	43.8	XP_023461995.1
ricin B lectin domain-containing protein [Mucor lusitanicus]	127	127	0.92	6e-34	43.8	KAF1802668.1
ricin B lectin domain-containing protein [Jimgerdemannia...	129	129	0.97	7e-34	45.83	RUS28619.1
hypothetical protein MAM1_0031c02410 [Mucor ambiguus]	126	126	0.92	7e-34	43.8	GAN02960.1
carbohydrate-binding module family 13 protein [Phycomyces...	125	125	0.93	1e-33	47.48	XP_018291605.1
ricin B lectin domain-containing protein [Syncephalastrum...	125	125	0.96	2e-33	43.84	ORY99019.1
hypothetical protein A0J61_05736 [Choanephora cucurbitarum]	127	127	0.97	2e-33	45.83	OBZ86211.1
hypothetical protein HMPREF1544_10695 [Mucor circinelloides f....	124	124	0.92	3e-33	43.07	EPB82572.1
ricin B-like lectin [Hesseltinella vesiculosa]	124	124	0.97	4e-33	45.14	ORX62783.1
hypothetical protein LRAMOSA09131 [Lichtheimia ramosa]	124	124	0.93	4e-33	46.76	CDS06603.1
ricin B lectin domain-containing protein [Jimgerdemannia...	123	123	0.91	6e-33	43.28	RUP51398.1
hypothetical protein RO3G_13194 [Lichtheimia corymbifera...	123	123	0.94	6e-33	45	CDH48261.1
hypothetical protein A0J61_04729 [Choanephora cucurbitarum]	123	123	0.92	8e-33	44.53	OBZ87220.1
hypothetical protein MAM1_0585c10971 [Mucor ambiguus]	131	131	0.95	2e-32	48.94	GAN11409.1
ricin B lectin domain-containing protein [Absidia repens]	122	122	1	3e-32	46.62	ORZ12009.1
ricin B lectin domain-containing protein [Syncephalastrum...	122	122	0.92	4e-32	45.99	ORY98607.1
hypothetical protein CU097_002574 [Rhizopus azygosporus]	121	121	0.92	7e-32	43.07	RCH96125.1
ricin B-like lectin [Rhizopus microsporus var. microsporus]	121	121	0.99	1e-31	41.1	ORE01298.1
hypothetical protein [Parasitella parasitica]	120	120	0.92	1e-31	42.34	CEP12250.1
hypothetical protein RMATCC62417_04772 [Rhizopus microsporus]	121	121	0.98	2e-31	41.36	CEG68524.1
hypothetical protein CU097_015618 [Rhizopus azygosporus]	119	119	0.92	3e-31	42.34	RCH99634.1
hypothetical protein LRAMOSA01512 [Lichtheimia ramosa]	119	119	0.96	3e-31	39.31	CDS07563.1
ricin B lectin domain-containing protein [Mucor lusitanicus]	119	119	0.92	4e-31	45.99	KAF1803677.1
hypothetical protein HMPREF1544_01913 [Mucor circinelloides f....	117	117	0.85	1e-30	48.41	EPB91208.1
hypothetical protein RO3G_02323 [Lichtheimia corymbifera...	117	117	0.85	2e-30	46.83	CDH49546.1
ricin B lectin domain-containing protein [Absidia repens]	119	119	1	3e-30	44.97	ORZ12774.1
ricin B lectin domain-containing protein [Absidia repens]	116	116	0.96	4e-30	42.66	ORZ20456.1
hypothetical protein MAM1_0312d09542 [Mucor ambiguus]	116	116	0.92	6e-30	45.26	GAN10008.1
ricin B lectin domain-containing protein [Jimgerdemannia...	115	115	0.91	9e-30	42.65	RUS27632.1
hypothetical protein BZG36_02484 [Bifiguratus adelaidae]	124	124	0.96	1e-29	47.55	OZJ04250.1
hypothetical protein A0J61_10009 [Choanephora cucurbitarum]	117	117	0.99	2e-29	45.21	OBZ81939.1
carbohydrate-binding module family 13 protein [Phycomyces...	117	117	0.97	4e-29	44.44	XP_018286763.1
hypothetical protein [Absidia glauca]	113	113	1	1e-28	43.62	SAL96273.1
hypothetical protein LRAMOSA04754 [Lichtheimia ramosa]	115	115	0.98	1e-28	44.14	CDS12560.1
hypothetical protein DM01DRAFT_356040 [Hesseltinella vesiculosa]	112	112	0.87	2e-28	45.38	ORX62746.1
hypothetical protein BZG36_01516 [Bifiguratus adelaidae]	111	111	0.95	2e-28	43.84	OZJ05655.1
hypothetical protein [Absidia glauca]	112	112	1	3e-28	43.62	SAM08260.1
carbohydrate-binding module family 13 protein, partial [Mucor...	110	110	0.76	5e-28	47.32	OAD08491.1
hypothetical protein RMATCC62417_11260 [Rhizopus microsporus]	111	111	0.78	6e-28	43.18	CEG76356.1
hypothetical protein RMCBS344292_17022 [Rhizopus microsporus]	111	111	0.78	6e-28	43.18	CEJ03031.1
ricin B lectin domain-containing protein [Absidia repens]	110	110	0.97	8e-28	41.38	ORZ19833.1
hypothetical protein [Parasitella parasitica]	113	113	0.98	9e-28	44.83	CEP08973.1
hypothetical protein RMCBS344292_06610 [Rhizopus microsporus]	113	113	0.85	2e-27	43.65	CEI92349.1
hypothetical protein [Parasitella parasitica]	110	110	0.8	2e-27	46.67	CEP12062.1
hypothetical protein [Absidia glauca]	113	113	0.95	3e-27	44.29	SAM08258.1
hypothetical protein [Absidia glauca]	111	111	0.96	3e-27	42.66	SAM02508.1
hypothetical protein RO3G_13194 [Rhizopus delemar RA 99-880]	112	112	0.83	4e-27	46.77	EIE88483.1
ricin B lectin domain-containing protein [Syncephalastrum...	109	109	0.97	4e-27	43.06	ORY97823.1
carbohydrate-binding module family 13 protein [Phycomyces...	108	108	0.96	5e-27	38.62	XP_018296613.1
hypothetical protein RMCBS344292_00704 [Rhizopus microsporus]	112	112	0.85	5e-27	42.86	CEI86261.1
carbohydrate-binding module family 13 protein [Mucor lusitanic...	108	108	0.97	6e-27	43.06	OAD08589.1
hypothetical protein RMATCC62417_11260 [Rhizopus microsporus]	107	107	0.76	7e-27	47.37	CEG76357.1
ricin B-like lectin [Rhizopus microsporus var. microsporus]	106	106	0.78	1e-26	43.59	ORE09334.1
hypothetical protein [Absidia glauca]	113	113	0.97	1e-26	43.06	SAL96271.1
hypothetical protein BCV72DRAFT_246772 [Rhizopus microsporus...	111	111	0.81	1e-26	43.8	ORE11761.1
hypothetical protein BCV71DRAFT_243256 [Rhizopus microsporus]	111	111	0.81	1e-26	43.8	ORE18699.1
ricin B-like lectin [Hesseltinella vesiculosa]	107	107	0.96	2e-26	39.58	ORX62598.1
ricin B lectin domain-containing protein [Absidia repens]	112	112	0.97	2e-26	41.67	ORZ12006.1
ricin B lectin domain-containing protein [Syncephalastrum...	106	106	0.8	4e-26	48.74	ORY93194.1
hypothetical protein CU098_003623 [Rhizopus stolonifer]	108	108	0.79	5e-26	45.76	RCH78700.1
hypothetical protein A0J61_08560 [Choanephora cucurbitarum]	105	105	0.87	7e-26	43.75	OBZ83390.1
conserved hypothetical protein [Mucor ambiguus]	108	108	0.97	1e-25	43.06	GAN09439.1
hypothetical protein HMPREF1544_01619 [Mucor circinelloides f....	107	107	0.98	2e-25	42.76	EPB91488.1
hypothetical protein [Absidia glauca]	103	103	0.97	2e-25	40.28	SAM02374.1
hypothetical protein CU097_013205 [Rhizopus azygosporus]	107	107	0.98	2e-25	44.14	RCH94608.1
ricin B lectin domain-containing protein [Mucor lusitanicus]	107	107	0.97	2e-25	43.06	KAF1803568.1
ricin B lectin domain-containing protein [Jimgerdemannia...	105	105	0.93	2e-25	38.69	RUP49302.1
ricin B-like lectin [Rhizopus microsporus]	106	106	0.98	4e-25	44.14	ORE21531.1
ricin B-like lectin [Rhizopus microsporus var. microsporus]	106	106	0.98	4e-25	44.14	ORE06315.1
hypothetical protein RMATCC62417_13121 [Rhizopus microsporus]	105	105	0.97	7e-25	43.75	CEG78525.1
ricin B-like lectin [Rhizopus microsporus]	101	101	0.78	8e-25	43.59	ORE21047.1
ricin B lectin domain-containing protein [Syncephalastrum...	107	107	0.97	1e-24	41.67	ORZ02604.1
hypothetical protein BCR42DRAFT_408180 [Absidia repens]	105	105	0.97	1e-24	40.97	ORZ20190.1
hypothetical protein BCR42DRAFT_424508 [Absidia repens]	105	105	0.97	1e-24	39.58	ORZ08604.1
ricin B lectin domain-containing protein [Jimgerdemannia...	101	101	0.89	2e-24	37.88	RUP51399.1
ricin B-like lectin [Hesseltinella vesiculosa]	106	106	0.95	2e-24	40.71	ORX62748.1
carbohydrate-binding module family 13 protein [Mucor lusitanic...	100	100	0.71	3e-24	45.28	OAC99511.1
hypothetical protein A0J61_02796 [Choanephora cucurbitarum]	107	107	0.93	5e-24	39.86	OBZ89166.1
ricin B lectin domain-containing protein [Absidia repens]	101	101	0.93	6e-24	37.74	ORZ01887.1
ricin B lectin domain-containing protein [Absidia repens]	104	104	0.97	9e-24	40.28	ORZ12777.1
hypothetical protein RMATCC62417_04772 [Rhizopus microsporus]	99.8	99.8	0.76	1e-23	42.31	CEG68526.1
hypothetical protein RO3G_10065 [Rhizopus delemar RA 99-880]	105	105	0.97	1e-23	40.56	EIE85355.1
hypothetical protein RMCBS344292_02753 [Rhizopus microsporus]	102	102	0.98	2e-23	42.07	CEI88362.1
ricin B lectin domain-containing protein [Jimgerdemannia...	100	100	0.97	2e-23	38.71	RUP43919.1
hypothetical protein FB192DRAFT_1402821 [Mucor lusitanicus]	105	105	0.97	2e-23	38.19	KAF1797232.1
carbohydrate-binding module family 13 protein [Phycomyces...	99	99	0.93	2e-23	41.01	XP_018291635.1
hypothetical protein [Absidia glauca]	105	105	0.79	3e-23	44	SAL99127.1
hypothetical protein CU098_013117 [Rhizopus stolonifer]	104	104	0.97	3e-23	40.28	RCI05187.1
hypothetical protein LRAMOSA01400 [Lichtheimia ramosa]	100	100	0.97	8e-23	41.67	CDS07451.1
ricin B-like lectin [Rhizopus microsporus ATCC 52813]	102	102	0.97	9e-23	39.58	XP_023470974.1
hypothetical protein CU097_013801 [Rhizopus azygosporus]	102	102	0.97	1e-22	39.58	RCH96218.1
hypothetical protein RMATCC62417_04981 [Rhizopus microsporus]	102	102	0.97	1e-22	39.58	CEG68789.1
hypothetical protein RMCBS344292_17217 [Rhizopus microsporus]	102	102	0.97	1e-22	39.58	CEJ03229.1
ricin B-like lectin [Rhizopus microsporus]	102	102	0.97	1e-22	39.58	ORE21231.1
hypothetical protein RMCBS344292_09370 [Rhizopus microsporus]	102	102	0.97	1e-22	39.58	CEI95174.1
hypothetical protein HMPREF1544_03039 [Mucor circinelloides f....	102	102	0.97	1e-22	37.5	EPB90063.1
hypothetical protein RMATCC62417_09846 [Rhizopus microsporus]	102	102	0.97	2e-22	39.58	CEG74676.1
hypothetical protein RO3G_10065 [Lichtheimia corymbifera...	100	100	0.93	2e-22	39.86	CDH49538.1
Carbohydrate-Binding Module Family 13 protein [Glomus...	95.9	95.9	0.91	4e-22	40.29	RIA88574.1
hypothetical protein LRAMOSA06816 [Lichtheimia ramosa]	99.8	99.8	0.93	4e-22	39.86	CDS03861.1
hypothetical protein BCR42DRAFT_413365 [Absidia repens]	95.1	95.1	0.75	4e-22	43.24	ORZ16872.1
ricin B lectin domain-containing protein [Jimgerdemannia...	97.4	97.4	0.97	4e-22	37.06	RUP52380.1
hypothetical protein BZG36_02836 [Bifiguratus adelaidae]	101	101	0.97	7e-22	37.58	OZJ04138.1
hypothetical protein LRAMOSA06808 [Lichtheimia ramosa]	94.4	94.4	0.64	8e-22	46.32	CDS03853.1
hypothetical protein BC936DRAFT_143865 [Jimgerdemannia...	97.1	97.1	0.97	9e-22	35.06	RUP51979.1
ricin-type beta-trefoil lectin domain protein [Dictyobacter...	96.3	96.3	0.91	2e-21	39.71	WP_126598633.1
hypothetical protein RMATCC62417_04772 [Rhizopus microsporus]	94	94	0.65	2e-21	42.48	CEG68527.1
carbohydrate-binding module family 13 protein [Mucor lusitanicus]	93.2	93.2	1	3e-21	39.19	KAF1797268.1
hypothetical protein CU098_011035 [Rhizopus stolonifer]	91.7	91.7	0.71	6e-21	42.86	RCH92962.1
hypothetical protein DM01DRAFT_1342906 [Hesseltinella vesiculosa]	94	94	0.98	2e-20	39.31	ORX60424.1
hypothetical protein MAM1_0004c00487 [Mucor ambiguus]	90.9	90.9	1	3e-20	38.51	GAN01056.1
hypothetical protein BCV71DRAFT_271285 [Rhizopus microsporus]	89.7	89.7	0.76	3e-20	36.28	ORE22232.1
PREDICTED: ribosome-inactivating protein SNAI'-like...	94	94	0.93	4e-20	38.13	XP_019641712.1
hypothetical protein CU098_003819 [Rhizopus stolonifer]	89.7	89.7	0.63	4e-20	45.16	RCI02564.1
hypothetical protein BRAFLDRAFT_119204 [Branchiostoma floridae]	94	94	0.93	4e-20	38.85	XP_002607320.1
hypothetical protein LRAMOSA09130 [Lichtheimia ramosa]	95.9	95.9	0.97	4e-20	39.58	CDS06602.1
jacalin-like lectin protein,putative carbohydrate-binding...	93.2	93.2	0.92	1e-19	37.68	AFZ21181.1
ricin-type beta-trefoil lectin domain protein [Microcoleus sp....	93.2	93.2	0.92	2e-19	37.68	WP_041780237.1
ricin B-like lectin [Rhizopus microsporus ATCC 52813]	88.2	88.2	0.97	4e-19	37.06	XP_023466789.1
hypothetical protein BC937DRAFT_90241 [Endogone sp. FLAS-F59071]	93.6	645	0.98	5e-19	40.14	RUS17236.1
hypothetical protein RMCBS344292_10093 [Rhizopus microsporus]	87	87	0.97	8e-19	36.36	CEI95919.1
hypothetical protein BCR41DRAFT_278629 [Lobosporangium...	85.9	85.9	0.83	2e-18	36.57	XP_021877199.1
hypothetical protein HMPREF1544_07658 [Mucor circinelloides f....	86.3	86.3	1	2e-18	37.84	EPB85569.1
hypothetical protein [Parasitella parasitica]	90.9	90.9	0.95	2e-18	34.97	CEP19562.1
hypothetical protein [Absidia glauca]	88.6	88.6	0.97	3e-18	38.19	SAL95265.1
hypothetical protein RO3G_16505 [Lichtheimia corymbifera...	88.6	88.6	0.97	3e-18	40.82	CDH57389.1
hypothetical protein BC937DRAFT_93875 [Endogone sp. FLAS-F59071]	84.3	84.3	0.95	7e-18	37.59	RUS14404.1
hypothetical protein RhiirC2_656290 [Rhizophagus irregularis]	84.7	84.7	0.93	1e-17	30.26	PKK74567.1
hypothetical protein RMATCC62417_08099 [Rhizopus microsporus]	84	84	0.97	1e-17	35.66	CEG72557.1
hypothetical protein RhiirA4_507398 [Rhizophagus irregularis]	84.7	84.7	0.93	2e-17	30.32	PKY56504.1
hypothetical protein RMATCC62417_11336 [Rhizopus microsporus]	83.2	83.2	0.6	2e-17	42.7	CEG76439.1
Carbohydrate-Binding Module Family 13 protein [Rhizophagus...	84	84	0.93	3e-17	30.46	RGB25147.1
hypothetical protein RclHR1_00160037 [Rhizophagus clarus]	88.2	88.2	0.91	3e-17	40.58	GBB89321.1
Altered inheritance of mitochondria protein 1 [Rhizopus...	83.2	83.2	0.97	3e-17	36.49	RCH86057.1
carbohydrate-binding module family 13 protein [Rhizophagus...	83.6	83.6	0.93	4e-17	29.61	XP_025185034.1
TPA: hypothetical protein [Cyanobacteria bacterium UBA11371]	86.7	86.7	0.93	5e-17	35.71	HAZ47719.1
carbohydrate-binding module family 13 protein [Phycomyces...	85.5	85.5	0.72	7e-17	46.23	XP_018292278.1
hypothetical protein BCR42DRAFT_423941 [Absidia repens]	85.5	85.5	0.91	8e-17	36.62	ORZ09200.1
hypothetical protein RMCBS344292_12999 [Rhizopus microsporus]	81.3	81.3	0.53	1e-16	48.1	CEI98903.1
hypothetical protein RHIMIDRAFT_247077 [Rhizopus microsporus...	80.9	80.9	0.71	1e-16	45.71	XP_023470277.1
Carbohydrate-Binding Module Family 13 protein [Gigaspora rosea]	82.8	82.8	0.76	2e-16	38.79	RIB19177.1
hypothetical protein [Absidia glauca]	82.8	82.8	0.71	2e-16	42.86	SAM05274.1
Carbohydrate-Binding Module Family 13 protein [Glomus...	81.3	81.3	0.97	3e-16	31.61	RIA79794.1
hypothetical protein BCV72DRAFT_214047 [Rhizopus microsporus...	80.1	80.1	0.97	5e-16	36.36	ORE03033.1
hypothetical protein MVEG_01259 [Mortierella verticillata NRRL...	84.7	219	0.95	6e-16	35.76	KFH74046.1
hypothetical protein BC936DRAFT_141827 [Jimgerdemannia...	83.6	83.6	0.98	1e-15	38.18	RUO96568.1
hypothetical protein BCV71DRAFT_186088 [Rhizopus microsporus]	79	79	0.97	1e-15	35.66	ORE15077.1
TPA: hypothetical protein [Cyanobacteria bacterium UBA11372]	80.1	80.1	0.93	1e-15	31.65	HAX75187.1
hypothetical protein BCR41DRAFT_176180 [Lobosporangium...	82.4	160	0.91	3e-15	35.17	XP_021877200.1
carbohydrate-binding module family 13 protein [Rhizophagus...	78.6	78.6	0.96	4e-15	33.11	XP_025166562.1
carbohydrate-binding module family 13 protein [Mortierella...	82.4	290	0.93	4e-15	34.27	OAQ30690.1
hypothetical protein CU097_011442 [Rhizopus azygosporus]	76.6	76.6	0.79	5e-15	39.83	RCH88314.1
hypothetical protein [Absidia glauca]	76.6	76.6	0.78	8e-15	36.97	SAM06504.1
hypothetical protein RhiirA4_102685 [Rhizophagus irregularis]	75.9	75.9	0.96	4e-14	32.43	PKY42921.1
hypothetical protein BCR42DRAFT_425133 [Absidia repens]	78.2	78.2	0.91	5e-14	35.21	ORZ08434.1
Carbohydrate-Binding Module Family 13 protein [Glomus...	75.5	75.5	0.96	6e-14	32.89	RIA92477.1
hypothetical protein BZG36_01556 [Bifiguratus adelaidae]	78.6	78.6	0.7	7e-14	38.6	OZJ05353.1
hypothetical protein BCR43DRAFT_561791 [Syncephalastrum...	78.6	144	0.95	8e-14	36.11	ORZ01591.1
hypothetical protein RO3G_16505 [Lichtheimia corymbifera...	75.9	75.9	0.97	1e-13	39.04	CDH57388.1
hypothetical protein RO3G_16505 [Lichtheimia corymbifera...	76.3	76.3	0.97	1e-13	38.78	CDH57387.1
RICIN domain-containing protein [Streptomyces sp. NRRL F-5135]	73.6	73.6	0.74	1e-13	38.05	WP_030742548.1
hypothetical protein RclHR1_03810011 [Rhizophagus clarus]	74.3	74.3	0.96	1e-13	34.69	GBC00322.1
hypothetical protein CU098_005261 [Rhizopus stolonifer]	77.8	145	0.97	2e-13	37.32	RCI07331.1
hypothetical protein MVEG_03814 [Mortierella verticillata NRRL...	77	77	0.91	3e-13	35.17	KFH70968.1
hypothetical protein RO3G_10607 [Lichtheimia corymbifera...	76.6	197	0.94	3e-13	32.59	CDH49078.1
hypothetical protein BCR42DRAFT_457131 [Absidia repens]	76.6	204	0.95	3e-13	33.8	ORZ04618.1
hypothetical protein [Parasitella parasitica]	72.4	72.4	0.7	4e-13	35.78	CEP07761.1
hypothetical protein LRAMOSA01009 [Lichtheimia ramosa]	75.5	75.5	0.91	5e-13	32.87	CDS03607.1
hypothetical protein RO3G_03497 [Rhizopus delemar RA 99-880]	72.8	72.8	0.99	5e-13	32.19	EIE78792.1
hypothetical protein [Absidia glauca]	76.3	142	0.95	6e-13	33.8	SAM09088.1
hypothetical protein SPPG_08038 [Spizellomyces punctatus DAOM...	75.5	75.5	0.83	8e-13	37.5	XP_016604486.1
hypothetical protein RO3G_12634 [Lichtheimia corymbifera...	74.7	74.7	0.91	8e-13	33.57	CDH48480.1
hypothetical protein BCV71DRAFT_38664 [Rhizopus microsporus]	75.5	142	0.95	9e-13	36.62	ORE21738.1
hypothetical protein RMCBS344292_12881 [Rhizopus microsporus]	70.1	70.1	0.52	9e-13	42.86	CEI98781.1
Carbohydrate-Binding Module Family 13 protein, partial...	72	72	0.91	1e-12	32.61	RGB29642.1
hypothetical protein A0J61_03890 [Choanephora cucurbitarum]	75.5	147	0.95	1e-12	35.34	OBZ88057.1
hypothetical protein RHIMIDRAFT_25848 [Rhizopus microsporus AT...	74.7	74.7	0.95	1e-12	35.21	XP_023464538.1
hypothetical protein LRAMOSA01958 [Lichtheimia ramosa]	75.5	197	0.94	1e-12	31.85	CDS08009.1
ricin B lectin domain-containing protein [Jimgerdemannia...	69.7	69.7	0.84	1e-12	33.87	RUP10421.1
hypothetical protein RIR_1036900 [Rhizophagus irregularis DAOM...	75.1	75.1	0.91	1e-12	30.2	GBC23546.1
hypothetical protein RMATCC62417_01723 [Rhizopus microsporus]	74.7	144	0.95	2e-12	36.62	CEG64814.1
hypothetical protein Glove_208g43 [Diversispora epigaea]	72.4	72.4	0.82	2e-12	34.65	RHZ76024.1
hypothetical protein RHIMIDRAFT_113098 [Rhizopus microsporus...	72.4	72.4	0.55	3e-12	39.51	XP_023467720.1
hypothetical protein BC938DRAFT_482881 [Jimgerdemannia...	68.6	68.6	0.41	3e-12	51.61	RUS27683.1
carbohydrate-binding module family 13 protein [Rhizophagus...	72	72	0.85	3e-12	36.43	XP_025183191.1
hypothetical protein MVEG_00110 [Mortierella verticillata NRRL...	72.8	72.8	0.95	8e-12	33.33	KFH72885.1
hypothetical protein DM01DRAFT_1372553 [Hesseltinella vesiculosa]	72.4	197	0.96	1e-11	39.13	ORX57527.1
Carbohydrate-Binding Module Family 13 protein, partial...	67	67	0.59	1e-11	35.63	RGB38924.1
hypothetical protein RO3G_10607 [Rhizopus delemar RA 99-880]	72.4	198	0.96	1e-11	34.97	EIE85897.1
hypothetical protein BCV72DRAFT_309889 [Rhizopus microsporus...	72.4	137	0.95	1e-11	35.21	ORE01579.1
RICIN domain-containing protein [Streptomyces caeruleatus]	68.9	68.9	0.62	1e-11	36.46	WP_107122979.1
hypothetical protein, partial [Parasitella parasitica]	72	142	0.91	2e-11	37.41	CEP19838.1
Carbohydrate-Binding Module Family 13 protein [Glomus...	69.3	69.3	0.84	2e-11	31.25	RIA98765.1
kelch-like protein 17 [Rhizophagus irregularis DAOM 181602=DAO...	71.6	71.6	0.85	2e-11	35.66	GBC19465.1
RICIN domain-containing protein [Streptomyces sp. 94]	69.3	69.3	0.58	2e-11	36.67	WP_099918238.1
hypothetical protein PTTG_09694 [Puccinia triticina 1-1 BBBD...	69.7	69.7	0.91	2e-11	32.61	OAV87259.1
RICIN domain-containing protein [Streptomyces sp. S1D4-11]	68.9	68.9	0.58	2e-11	36.67	WP_168515143.1
hypothetical protein AQJ67_24705 [Streptomyces caeruleatus]	68.9	68.9	0.62	2e-11	36.46	KUO00064.1
hypothetical protein RirG_096020 [Rhizophagus irregularis DAOM...	71.2	71.2	0.85	2e-11	36.43	EXX69446.1
hypothetical protein MAM1_0255c08797 [Mucor ambiguus]	71.6	129	0.95	2e-11	34.07	GAN09272.1
hypothetical protein FB192DRAFT_1133909 [Mucor lusitanicus]	71.2	141	0.95	3e-11	36.5	KAF1799416.1
hypothetical protein RclHR1_08530010 [Rhizophagus clarus]	71.2	71.2	0.82	3e-11	34.92	GBC08999.1
hypothetical protein RhiirB3_473326 [Rhizophagus irregularis]	70.9	70.9	0.85	3e-11	35.11	PKY27101.1
RICIN domain-containing protein [Streptomyces sp. OV198]	68.6	68.6	0.72	3e-11	33.33	WP_097227272.1
MULTISPECIES: RICIN domain-containing protein [unclassified...	68.6	68.6	0.72	3e-11	33.33	WP_095857331.1
hypothetical protein CU097_002175 [Rhizopus azygosporus]	68.9	68.9	0.84	4e-11	34.65	RCH79100.1
hypothetical protein RMATCC62417_00747 [Rhizopus microsporus]	68.9	68.9	0.65	4e-11	44.33	CEG63632.1
hypothetical protein FB192DRAFT_1456983 [Mucor lusitanicus]	70.5	70.5	0.91	5e-11	33.33	KAF1803822.1
hypothetical protein CU098_006171 [Rhizopus stolonifer]	70.5	70.5	0.95	5e-11	35.42	RCI05234.1
hypothetical protein HMPREF1544_02061 [Mucor circinelloides f....	70.1	137	0.95	9e-11	36.5	EPB91181.1
hypothetical protein BC937DRAFT_87894 [Endogone sp. FLAS-F59071]	65.5	65.5	0.46	9e-11	47.06	RUS19179.1
hypothetical protein RHIMIDRAFT_25854 [Rhizopus microsporus AT...	67.4	67.4	0.84	9e-11	31.5	XP_023464537.1
hypothetical protein PSTG_03984 [Puccinia striiformis f. sp....	67.4	67.4	0.91	1e-10	33.81	KNF02697.1
hypothetical protein MAM1_0460d10609 [Mucor ambiguus]	69.7	139	0.95	1e-10	34.33	GAN11055.1
hypothetical protein [Parasitella parasitica]	69.7	130	0.95	1e-10	33.33	CEP07259.1
hypothetical protein RO3G_02323 [Rhizopus delemar RA 99-880]	68.6	68.6	0.38	1e-10	52.63	EIE77619.1
hypothetical protein HMPREF1544_04336 [Mucor circinelloides f....	69.3	190	0.95	1e-10	31.85	EPB88827.1
hypothetical protein CU098_001837 [Rhizopus stolonifer]	69.3	137	0.95	2e-10	35.92	RCI06379.1
carbohydrate-binding module family 13 protein [Phycomyces...	69.3	69.3	0.95	2e-10	34.97	XP_018291746.1
hypothetical protein C6Y22_13220 [Hapalosiphonaceae...	68.2	68.2	0.93	2e-10	35.17	RAM51304.1
hypothetical protein RclHR1_02150031 [Rhizophagus clarus]	68.9	68.9	0.9	2e-10	33.81	GBB93344.1
hypothetical protein BCR42DRAFT_160251 [Absidia repens]	68.6	132	0.96	3e-10	29.79	ORZ06512.1
hypothetical protein RclHR1_07020001 [Rhizophagus clarus]	67	67	0.85	3e-10	31.78	GBC06758.1
uncharacterized protein LOC106173037 [Lingula anatina]	65.1	65.1	0.93	3e-10	30.66	XP_013409470.1
uncharacterized protein LOC106155515 [Lingula anatina]	65.5	65.5	0.93	4e-10	30.66	XP_013385852.1
hypothetical protein RMCBS344292_13516 [Rhizopus microsporus]	67.8	67.8	0.84	4e-10	34.65	CEI99426.1
RICIN domain-containing protein [Scytonema millei]	67.4	67.4	0.93	5e-10	30.41	WP_141704535.1
hypothetical protein BC938DRAFT_476277 [Jimgerdemannia...	65.5	65.5	0.91	5e-10	29.63	RUS17409.1
hypothetical protein RO3G_12634 [Rhizopus delemar RA 99-880]	66.6	66.6	0.92	7e-10	29.66	EIE87923.1
hypothetical protein A0J61_05465 [Choanephora cucurbitarum]	66.6	66.6	0.91	7e-10	32.87	OBZ86489.1
hypothetical protein RO3G_06683 [Lichtheimia corymbifera...	65.5	65.5	0.93	1e-09	34.01	CDH55366.1
ricin-type beta-trefoil lectin domain protein [Dictyobacter...	64.7	64.7	0.58	2e-09	38.37	WP_126629002.1
hypothetical protein BC938DRAFT_476267 [Jimgerdemannia...	63.9	63.9	0.91	2e-09	28.89	RUS17417.1
hypothetical protein SpCBS45565_g06695 [Spizellomyces sp....	65.1	65.1	0.76	3e-09	36.44	TPX63346.1
hypothetical protein PGTG_05737 [Puccinia graminis f. sp....	63.5	63.5	0.91	3e-09	31.65	XP_003323835.1
hypothetical protein NIES4074_48390 [Cylindrospermum sp....	64.3	64.3	0.93	5e-09	30.34	BAZ32337.1
carbohydrate binding module [Coptotermes formosanus]	62	62	0.93	5e-09	29.71	AEW67348.1
hypothetical protein DM01DRAFT_1365466 [Hesseltinella vesiculosa]	63.9	63.9	0.91	6e-09	32.62	ORX62203.1
uncharacterized protein LOC106159757 isoform X2 [Lingula anatina]	60.5	60.5	0.82	1e-08	27.87	XP_013391624.1
hypothetical protein CU097_000745 [Rhizopus azygosporus]	59.3	59.3	0.4	2e-08	45	RCH83536.1
hypothetical protein RclHR1_02150032 [Rhizophagus clarus]	63.2	63.2	0.9	2e-08	31.65	GBB93345.1
hypothetical protein BC938DRAFT_483791 [Jimgerdemannia...	60.5	60.5	0.65	2e-08	31.25	RUS33804.1
ricin-type beta-trefoil lectin domain-containing protein...	59.3	59.3	0.93	3e-08	28.26	AFZ78854.1
hypothetical protein A0J61_08837 [Choanephora cucurbitarum]	61.6	61.6	0.91	4e-08	29.73	OBZ83111.1
carbohydrate-binding module family 13 protein [Phycomyces...	60.8	60.8	0.41	5e-08	45.9	XP_018289719.1
hypothetical protein LRAMOSA01548 [Lichtheimia ramosa]	61.2	61.2	0.93	5e-08	31.51	CDS07599.1
beta/gamma crystallin domain-containing protein 3-like [Lingul...	58.9	58.9	0.82	6e-08	27.05	XP_013389440.1
hypothetical protein A0J61_01030 [Choanephora cucurbitarum]	61.6	61.6	0.93	6e-08	29.41	OBZ90930.1
hypothetical protein FB192DRAFT_1398334 [Mucor lusitanicus]	61.2	61.2	0.91	6e-08	33.33	KAF1798236.1
RICIN domain-containing protein [Nocardia fluminea]	59.7	59.7	0.61	6e-08	37.89	WP_101467561.1
carbohydrate-binding module family 13 protein [Phycomyces...	60.8	60.8	0.96	7e-08	27.74	XP_018293647.1
hypothetical protein MAM1_0044c03090 [Mucor ambiguus]	60.8	60.8	0.91	7e-08	33.33	GAN03635.1
hypothetical protein CU098_002478 [Rhizopus stolonifer]	57	57	0.52	9e-08	41.56	RCI04768.1
endo-1,4-beta-xylanase A [Cryptotermes secundus]	58.2	58.2	0.92	1e-07	27.94	XP_023714205.1
hypothetical protein BZG36_00433 [Bifiguratus adelaidae]	60.8	60.8	0.89	1e-07	28.1	OZJ06724.1
hypothetical protein HMPREF1544_07975 [Mucor circinelloides f....	60.5	60.5	0.91	1e-07	33.33	EPB85219.1
hypothetical protein BRAFLDRAFT_69735 [Branchiostoma floridae]	60.1	60.1	0.55	1e-07	37.8	XP_002607321.1
hypothetical protein MAM1_0176c07309 [Mucor ambiguus]	60.5	60.5	0.7	1e-07	31.73	GAN07805.1
hypothetical protein BC938DRAFT_481089 [Jimgerdemannia...	59.3	59.3	0.62	2e-07	34.78	RUS34344.1
ricin-type beta-trefoil lectin domain protein [Nocardia...	58.9	58.9	0.66	2e-07	33.01	WP_167476461.1
hypothetical protein [bacterium]	60.1	60.1	0.93	2e-07	28.06	NBP15722.1
hypothetical protein CU098_013968 [Rhizopus stolonifer]	58.5	58.5	0.57	3e-07	45.88	RCI07199.1
carbohydrate binding module [Coptotermes formosanus]	58.9	58.9	0.95	3e-07	31.21	AEW67354.1
hypothetical protein RirG_050190 [Rhizophagus irregularis DAOM...	57	57	0.57	3e-07	35.87	EXX74521.1
hypothetical protein BC937DRAFT_87893 [Endogone sp. FLAS-F59071]	56.6	56.6	0.4	4e-07	45.59	RUS19178.1
carbohydrate-binding module family 13 protein [Rhizophagus...	56.6	56.6	0.57	5e-07	33.68	XP_025166372.1
hypothetical protein RirG_054000 [Rhizophagus irregularis DAOM...	58.5	58.5	0.91	7e-07	34.53	EXX74130.1
hypothetical protein RhiirC2_225150 [Rhizophagus irregularis]	57.4	57.4	0.59	7e-07	33.71	PKK75621.1
hypothetical protein LRAMOSA00758 [Lichtheimia ramosa]	57.8	57.8	0.91	1e-06	32.03	CDS03356.1
RICIN domain-containing protein [Alloscardovia omnicolens]	57.8	57.8	0.93	1e-06	28.97	WP_049226888.1
hypothetical protein RclHR1_01160004 [Rhizophagus clarus]	57.4	57.4	0.68	2e-06	30.1	GBB85010.1
family 43 glycosylhydrolase [Clostridium sp.]	57.4	57.4	0.97	2e-06	30.92	NLP13432.1
PREDICTED: beta/gamma crystallin domain-containing protein 3...	57	57	0.89	2e-06	29.55	XP_009900509.1
RICIN domain-containing protein [Streptomyces sp. OK228]	56.6	56.6	0.91	3e-06	28.67	WP_097288652.1
Ricin-type beta-trefoil lectin domain-like [Streptomyces sp....	56.6	56.6	0.91	3e-06	28.67	SOE24312.1
hypothetical protein RO3G_12634 [Lichtheimia corymbifera...	56.2	56.2	0.91	4e-06	30.72	CDH57460.1
hypothetical protein RO3G_12634 [Lichtheimia corymbifera...	56.2	56.2	0.91	4e-06	30.72	CDH57459.1
RICIN domain-containing protein [Thalassomonas actiniarum]	54.7	54.7	0.57	4e-06	36.26	WP_044836320.1
RICIN domain-containing protein [Melittangium boletus]	55.8	55.8	0.92	4e-06	30.41	WP_095980146.1
ricin-type beta-trefoil lectin domain protein [Mitsuaria...	55.8	55.8	0.62	4e-06	38.04	WP_067065511.1
glycoside hydrolase N-terminal domain-containing protein...	56.2	56.2	0.91	4e-06	30.07	WP_143615084.1
MULTISPECIES: RICIN domain-containing protein [Clostridiales]	56.2	56.2	0.97	5e-06	29.8	WP_069196261.1
RICIN domain-containing protein [Cellulomonas sp. Root485]	55.8	55.8	0.85	5e-06	30.83	WP_157454039.1
beta-xylosidase [Cellulomonas sp. Root485]	55.8	55.8	0.85	5e-06	30.83	KQY21252.1
glycoside hydrolase family 11 protein [Saliphagus sp. LR7]	55.8	55.8	0.91	6e-06	31.03	WP_114577087.1
RICIN domain-containing protein [Alloscardovia omnicolens]	55.8	55.8	0.93	7e-06	28.28	WP_021617521.1
hypothetical protein RO3G_05806 [Rhizopus delemar RA 99-880]	55.8	55.8	0.95	8e-06	27.63	EIE81101.1
Beta/gamma crystallin domain-containing protein 3 [Colius...	55.5	55.5	0.89	8e-06	30.3	KFP34393.1
very large A-kinase anchor protein [Calypte anna]	55.5	55.5	0.89	9e-06	28.03	XP_030313644.1
RICIN domain-containing protein [Paenibacillus elgii]	53.9	53.9	0.91	9e-06	30.07	WP_088830753.1
MULTISPECIES: glycoside hydrolase N-terminal domain-containing...	55.5	55.5	0.91	9e-06	30.07	WP_143651928.1
hypothetical protein A0J61_02873 [Choanephora cucurbitarum]	55.1	55.1	0.92	1e-05	29.33	OBZ89079.1
